# Multistability and consequent phenotypic plasticity in AMPK-Akt double negative feedback loop in cancer cells

**DOI:** 10.1101/2020.12.21.423274

**Authors:** Adithya Chedere, Kishore Hari, Saurav Kumar, Annapoorni Rangarajan, Mohit Kumar Jolly

**Author notes:** These authors contributed equally. Authors to whom correspondence should be addressed (A.R.), (M.K.J.).

## Abstract

Adaptation and survival of cancer cells to various stress and growth factor conditions is crucial for successful metastasis. A double-negative feedback loop between two serine/threonine kinases AMPK and Akt can regulate the adaptation of breast cancer cells to matrix-deprivation stress. This feedback loop can generate majorly two phenotypes or cell states: matrix detachment-triggered pAMPK^high^/ pAkt^low^ state, and matrix (re)attachment-triggered pAkt^high^/ pAMPK^low^ state. However, whether these two cell states can exhibit phenotypic plasticity and heterogeneity in a given cell population, i.e., whether they can co-exist and undergo spontaneous switching to generate the other subpopulation, remains unclear. Here, we develop a mechanism-based mathematical model that captures the set of experimentally reported interactions among AMPK and Akt. Our simulations suggest that the AMPK-Akt feedback loop can give rise to two co-existing phenotypes (pAkt^high^/ pAMPK^low^ and pAMPK^high^/pAkt^low^) in specific parameter regimes. Next, to test the model predictions, we segregated these two subpopulations in MDA-MB-231 cells and observed that each of them was capable of switching to another in adherent conditions. Finally, the predicted trends are supported by clinical data analysis of TCGA breast cancer and pan-cancer cohorts that revealed negatively correlated pAMPK and pAkt protein levels. Overall, our integrated computational-experimental approach unravels that AMPK-Akt feedback loop can generate multistability and drive phenotypic switching and heterogeneity in a cancer cell population.
