## Supplementary material for "Multistability and consequent phenotypic plasticity in AMPK-Akt double negative feedback loop in cancer cells": SI Tables, Figures: Supplementary_table_1_(literature_curated_values).xlsx

### Sheet: Sheet1
Parameter in our model	Equation/Description	Value in units	References
Kac_AMPK	AMP-mediated AMPK phosphorylation AMPK +AMP -> pAMPK +AMP	1.3 nM-1 S-1	PLOS ONE DOI:10.1371/journal.pone.0148326
Kdac_AMPK	Dephosphorylation of pAMPK pAMPK +ATP -> AMPK +ATP	20*10-3 nM-1 S-1	PLOS ONE | DOI:10.1371/journal.pone.0148326
Kac_AKT	Constant rate of AKT phosphorylation	1 – 20 min-1	Hindawi Journal of Applied Mathematics https://doi.org/10.1155/2018/2983138
Kdac_AKT	Constant rates of AKTp dephosphorylation by PP2A	0.36 – 13.5 uM min-1	Hindawi Journal of Applied Mathematics https://doi.org/10.1155/2018/2983138
	Michaelis constant of AKT phosphorylation	0.1 uM	Hindawi Journal of Applied Mathematics https://doi.org/10.1155/2018/2983138
	Michaelis constant of AKTp dephosphorylation	0.08 – 0.4 uM	Hindawi Journal of Applied Mathematics https://doi.org/10.1155/2018/2983138
Kac_AMPK	Phosphorylation of AMPK	0.35 - 0.5 min-1	Int. J. Mol. Sci. 2019, 20, 5543; doi:10.3390/ijms20225543
Kdac_AMPK	Dephosphorylation of pAMPK	0.1 - 0.5 min-1	Int. J. Mol. Sci. 2019, 20, 5543; doi:10.3390/ijms20225543
Kac_AKT	Phosphorylation of AKT	1.5*104 nM min-1	Cellular Signalling (2013) http://dx.doi.org/10.1016/j.cellsig.2012.09.014
Kdac_AKT	Dephosphorylation of pAKT	45 min-1	Cellular Signalling (2013) http://dx.doi.org/10.1016/j.cellsig.2012.09.014
Kac_AMPK	Phosphorylation of AMPK by Nstress	1.64*104 nM min-1 [0, 0.1]	SCientifiC REPOrTS | 7: 17605 | DOI:10.1038/s41598-017-18001-w
Kdac_AMPK	Dephosphorylation of pAMPK	0.0159 min-1 [0, 1]	SCientifiC REPOrTS | 7: 17605 | DOI:10.1038/s41598-017-18001-w
Kdac_AMPK	Dephosphorylation of pAMPK by ULK1	1.64*104 nM min-1 [0, 1]	SCientifiC REPOrTS | 7: 17605 | DOI:10.1038/s41598-017-18001-w
Kac_AMPK	Phosphorylation of AMPK by CaMKKBeta	1.65*104 nM min-1 [0, 0.01]	SCientifiC REPOrTS | 7: 17605 | DOI:10.1038/s41598-017-18001-w
Kac_AKT	Phosphorylation of AKT by PI3K	0.0189 nM min-1 [0, 0.01]	SCientifiC REPOrTS | 7: 17605 | DOI:10.1038/s41598-017-18001-w
Kdac_AMPK	Dephosphorylation of pAMPK by p53c	1.57*104 nM min-1 [0, 1]	SCientifiC REPOrTS | 7: 17605 | DOI:10.1038/s41598-017-18001-w
Kdac_AKT	Dephosphorylation of pAKT	0.0176 min-1 [0, 0.01]	SCientifiC REPOrTS | 7: 17605 | DOI:10.1038/s41598-017-18001-w
Kac_AMPK	Phosphorylation of AMPK	5*10-3 mM S-1	PLOS Computational Biology doi: https://doi.org/10.1371/journal.pcbi.1008079.
Kac_AMPK	Phosphorylation of AMPK-ATP	5*10-3 mM S-1	PLOS Computational Biology doi: https://doi.org/10.1371/journal.pcbi.1008079.
Kac_AMPK	Phosphorylation of AMPK-ADP	7.5*10-3 mM S-1	PLOS Computational Biology doi: https://doi.org/10.1371/journal.pcbi.1008079.
Kac_AMPK	Phosphorylation of AMPK-AMP	2*10-2 mM S-1	PLOS Computational Biology doi: https://doi.org/10.1371/journal.pcbi.1008079.
Kdac_AMPK	Dephosphorylation of pAMPK	1*10-2 mM S-1	PLOS Computational Biology doi: https://doi.org/10.1371/journal.pcbi.1008079.
Kdac_AMPK	Dephosphorylation of pAMPK-ATP	1*10-2 mM S-1	PLOS Computational Biology doi: https://doi.org/10.1371/journal.pcbi.1008079.
Kdac_AMPK	Dephosphorylation of pAMPK-ADP	1*10-3 mM S-1	PLOS Computational Biology doi: https://doi.org/10.1371/journal.pcbi.1008079.
Kdac_AMPK	Dephosphorylation of pAMPK-AMP	1*10-4 mM S-1	PLOS Computational Biology doi: https://doi.org/10.1371/journal.pcbi.1008079.
	Michaelis constant of pAMPK dephosphorylation	6.7*10-2 mM	PLOS Computational Biology doi: https://doi.org/10.1371/journal.pcbi.1008079.
	Michaelis constant of AMPK phosphorylation	1.4 mM	PLOS Computational Biology doi: https://doi.org/10.1371/journal.pcbi.1008079.
	Hill coefficient for AMPK activation	2.5	Biochemical Journal. doi: 10.1042/0264-6021:3380717

### Sheet: Sheet2
set_no	Range_of_parameters
t_AMPK	100
t_AKT	100
t_PHLPP2	100
t_PP2Ca	100
kac_AMPK	[0.02 0.2]
kac_AKT	[0.02 0.2]
kac_PHLPP2	[0.02 0.2]
kac_PP2Ca	[0.02 0.2]
kdac_AMPK	[0.02 0.2]
kdac_AKT	[0.02 0.2]
kdac_PHLPP2	[0.02 0.2]
kdac_PP2Ca	[0.02 0.2]
l_PP2Ca	[5 10]
l_PHLPP2	[5 10]
l_AKT	[5 10]
l_AMPK	[5 10]
n_PP2Ca	[4 6]
n_PHLPP2	[4 6]
n_AKT	[4 6]
n_AMPK	[4 6]
PP2Ca_0_AMPK	[0.25 0.75] *total_molecules
PHLPP2_0_AKT	[0.25 0.75] *total_molecules
AMPK_0_PHLPP2	[0.25 0.75] *total_molecules
AKT_0_PP2Ca	[0.25 0.75] *total_molecules
