## Supplementary material for "Multistability and consequent phenotypic plasticity in AMPK-Akt double negative feedback loop in cancer cells": SI Tables, Figures: supplementary_table_2_(correlation_between_protein).xlsx

### Sheet: R1
node1	node2	cor_R	cor_R_pvalue
AMPK	AKT	-0.30995	<0.00001
AMPK	PHLPP2	0.53925	<0.00001
AMPK	PP2Ca	-0.52801	<0.00001
AKT	PHLPP2	-0.51746	<0.00001
AKT	PP2Ca	0.52969	<0.00001
PHLPP2	PP2Ca	-0.43165	<0.00001

### Sheet: R2
node1	node2	cor_R	cor_R_pvalue
AMPK	AKT	-0.31566	<0.00001
AMPK	PHLPP2	0.52114	<0.00001
AMPK	PP2Ca	-0.53033	<0.00001
AKT	PHLPP2	-0.52996	<0.00001
AKT	PP2Ca	0.52886	<0.00001
PHLPP2	PP2Ca	-0.42978	<0.00001

### Sheet: R3
node1	node2	cor_R	cor_R_pvalue
AMPK	AKT	-0.31546	<0.00001
AMPK	PHLPP2	0.54532	<0.00001
AMPK	PP2Ca	-0.53337	<0.00001
AKT	PHLPP2	-0.51966	<0.00001
AKT	PP2Ca	0.54052	<0.00001
PHLPP2	PP2Ca	-0.45456	<0.00001
