## Supplementary material for "Multistability and consequent phenotypic plasticity in AMPK-Akt double negative feedback loop in cancer cells": SI Tables, Figures: Supplementary_table_3_(parameter_sets).xlsx

### Sheet: parameter_sets
set_no	t_AMPK	t_AKT	t_PHLPP2	t_PP2Ca	kac_AMPK	kac_AKT	kac_PHLPP2	kac_PP2Ca	kdac_AMPK	kdac_AKT	kdac_PHLPP2	kdac_PP2Ca	l_PP2Ca	l_PHLPP2	l_AKT	l_AMPK	n_PP2Ca	n_PHLPP2	n_AKT	n_AMPK	PP2Ca_0_AMPK	PHLPP2_0_AKT	AMPK_0_PHLPP2	AKT_0_PP2Ca	final_AMPK	final_AKT	final_PHLPP2	final_PP2Ca
1	100	100	100	100	0.0848526	0.127474	0.0288139	0.0393757	0.06865	0.0987925	0.132031	0.181584	7.13961	8.50379	8.45535	5.75619	5	6	4	6	49.1572	46.2946	35.0429	39.3446	18,53	17,55	19,54	21,60
2	100	100	100	100	0.120445	0.0600654	0.0448042	0.0477385	0.161673	0.13527	0.167501	0.126836	9.30638	8.23674	9.14553	6.3165	6	5	5	6	46.3992	58.8803	29.8159	38.563	11,36	9,30	21,57	27,51
3	100	100	100	100	0.192089	0.185563	0.0951695	0.0473091	0.122723	0.141819	0.180773	0.0958228	7.33171	9.66746	6.92283	6.60852	5	6	6	5	51.1173	60.1134	38.803	36.0296	19,48	15,46	38,73	34,74
4	100	100	100	100	0.149462	0.168121	0.0244378	0.0450795	0.150241	0.182604	0.194779	0.148898	9.37757	5.02869	7.58939	9.91981	5	6	5	5	70.6469	41.0512	36.7713	38.7065	19,49	18,48	14,51	26,64
5	100	100	100	100	0.0647493	0.135455	0.0227495	0.0364416	0.033718	0.0645519	0.117569	0.166147	7.0134	6.9067	9.42177	6.78884	4	6	5	5	43.4572	33.0171	61.1002	61.5674	26,61	26,65	17,43	20,56
6	100	100	100	100	0.156556	0.172374	0.0238951	0.0521997	0.158432	0.140166	0.140304	0.120757	6.5959	9.01912	6.09973	8.96092	5	6	6	6	47.5786	26.26	32.3733	29.7594	14,39	12,49	15,54	31,72
7	100	100	100	100	0.0258761	0.197123	0.0239633	0.0217743	0.0249786	0.0370793	0.127104	0.148415	7.0917	8.63376	8.42599	7.63459	6	5	6	6	46.2578	37.725	31.4064	52.7186	16,47	41,82	17,18,57	25,54
8	100	100	100	100	0.19613	0.0933765	0.0525347	0.107104	0.122157	0.16528	0.150628	0.178249	7.79035	8.58789	9.53684	5.92781	6	6	5	5	54.1327	52.6446	43.5238	32.7548	19,49	9,33	27,59	38,76
9	100	100	100	100	0.106806	0.145048	0.0916843	0.0208985	0.0426715	0.188554	0.157981	0.11157	7.88822	8.37055	8.37504	9.85819	5	5	5	6	47.9103	69.6927	74.3003	29.2832	31,71	13,37	38,73	17,55
10	100	100	100	100	0.106413	0.126989	0.0356142	0.0210675	0.1125	0.0330823	0.175615	0.0969331	5.45725	9.80324	7.92791	8.59171	6	5	5	5	33.9547	27.9404	35.5742	53.3289	15,42	29,66	18,56	22,57
