## Supplementary material for "Multistability and consequent phenotypic plasticity in AMPK-Akt double negative feedback loop in cancer cells": SI Tables, Figures: supplementary_table_4_(comparasion_between_groups).xlsx

### Sheet: R1
groups	k_AMPK(mean)	k_AKT(mean)	k_AMPK(sd)	k_AKT(sd)
HH	4.92334	4.38408	1.92266	1.76798
HL	2.97715	1.13117	1.85771	0.85201
LH	1.10974	3.02949	0.853909	1.93631
LL	1.09503	1.10128	0.829596	0.839389
group1	group2	p.value_k_AMPK	p.value_k_AKT
HH	HL	1.6998e-08	2.9939e-16
HH	LH	2.0437e-17	5.3803e-06
HH	LL	1.9002e-17	2.3138e-16
HL	LH	7.5116e-270	1.0051e-265
HL	LL	1.8746e-287	0.17553
LH	LL	0.50078	2.8037e-286

### Sheet: R2
groups	k_AMPK(mean)	k_AKT(mean)	k_AMPK(sd)	k_AKT(sd)
HH	4.17075	4.37391	2.12651	1.65075
HL	2.96448	1.10936	1.88935	0.853357
LH	1.07811	2.95826	0.798754	1.84773
LL	1.10131	1.1044	0.855506	0.839184
group1	group2	p.value_k_AMPK	p.value_k_AKT
HH	HL	1.9837e-05	8.812e-25
HH	LH	4.1788e-18	1.9297e-09
HH	LL	6.0522e-18	9.8492e-25
HL	LH	2.9658e-269	1.3371e-268
HL	LL	2.9484e-275	0.82241
LH	LL	0.26914	4.8969e-285

### Sheet: R3
groups	k_AMPK(mean)	k_AKT(mean)	k_AMPK(sd)	k_AKT(sd)
HH	4.17209	4.6066	2.05186	1.9756
HL	2.87027	1.10583	1.88388	0.822681
LH	1.12632	2.97741	0.85854	1.95002
LL	1.09312	1.09536	0.830978	0.838169
group1	group2	p.value_k_AMPK	p.value_k_AKT
HH	HL	8.2274e-05	5.5347e-16
HH	LH	2.2613e-13	1.0462e-06
HH	LL	1.6269e-13	5.209e-16
HL	LH	9.9915e-234	6.5021e-268
HL	LL	8.9635e-254	0.62789
LH	LL	0.12453	1.871e-284
