## Supplementary material for "Multistability and consequent phenotypic plasticity in AMPK-Akt double negative feedback loop in cancer cells": SI Tables, Figures: Supplementary_table_5_pairwise_correlations_AKT_pS473_AKT_pT308_AMPKALPHA_pT172_TCGA-PANCAN32-L4.xlsx

### Sheet: Supplementary_table_5_pairwise_
Cancer_name	cancer_type_abbrevation	n	R_AMPKpT172_AKTpT308	pvalue_AMPKpT172_AKTpT308	R_AMPKpT172_AKTpS473	pvalue_AMPKpT172_AKTpS473
Adrenocortical carcinoma	ACC	46	0.23264	0.11975	0.10736	0.4776
Bladder Urothelial Carcinoma	BLCA	344	-0.00941	0.86195	-0.21704	5e-05
Breast invasive carcinoma	BRCA	874	-0.09947	0.00324	-0.19939	<1.00E-05
Cervical squamous cell carcinoma and endocervical adenocarcinoma	CESC	171	0.05934	0.44073	-0.12319	0.10845
Cholangio carcinoma	CHOL	30	-0.51375	0.00369	-0.6893	3e-05
Colon adenocarcinoma	COAD	357	-0.11032	0.03721	-0.27963	<1.00E-05
Lymphoid Neoplasm Diffuse Large B-cell Lymphoma	DLBC	33	-0.19445	0.27822	-0.24534	0.16877
Esophageal carcinoma	ESCA	126	-0.01861	0.83617	-0.13023	0.1461
Glioblastoma multiforme	GBM	205	0.21269	0.0022	0.16164	0.02059
Head and Neck squamous cell carcinoma	HNSC	346	0.05196	0.33517	-0.08316	0.12262
Kidney Chromophobe	KICH	63	0.23292	0.0662	0.45348	0.00019
Kidney renal clear cell carcinoma	KIRC	445	0.18318	0.0001	-0.23115	<1.00E-05
Kidney renal papillary cell carcinoma	KIRP	208	0.204	0.00312	-0.18188	0.00856
Brain Lower Grade Glioma	LGG	427	0.1236	0.01057	0.13098	0.00672
Liver hepatocellular carcinoma	LIHC	184	0.06849	0.35562	-0.15592	0.03455
Lung adenocarcinoma	LUAD	362	0.23999	<1.00E-05	-0.14577	0.00546
Lung squamous cell carcinoma	LUSC	325	-0.08618	0.12103	-0.22375	5e-05
Mesothelioma	MESO	61	-0.04037	0.7574	-0.10196	0.43428
Ovarian serous cystadenocarcinoma	OV	411	-0.26948	<1.00E-05	-0.2995	<1.00E-05
Pancreatic adenocarcinoma	PAAD	105	0.02497	0.8004	-0.32462	0.00073
Pheochromocytoma and Paraganglioma	PCPG	80	0.50195	<1.00E-05	0.45915	2e-05
Prostate adenocarcinoma	PRAD	351	0.22495	2e-05	0.11112	0.03744
Rectum adenocarcinoma	READ	130	-0.08501	0.33624	-0.4094	<1.00E-05
Sarcoma	SARC	221	-0.37101	<1.00E-05	-0.4519	<1.00E-05
Skin Cutaneous Melanoma	SKCM	353	-0.13683	0.01006	-0.28625	<1.00E-05
Stomach adenocarcinoma	STAD	392	-0.09921	0.04966	-0.24172	<1.00E-05
Testicular Germ Cell Tumors	TGCT	118	0.29808	0.00104	0.37963	2e-05
Thyroid carcinoma	THCA	372	-0.10105	0.0515	-0.23196	1e-05
Thymoma	THYM	90	-0.21226	0.0446	-0.28325	0.00683
Uterine Corpus Endometrial Carcinoma	UCEC	404	0.13507	0.00655	0.03462	0.48778
Uterine Carcinosarcoma	UCS	48	0.22418	0.12557	0.10114	0.49395
Uveal Melanoma	UVM	12	-0.52671	0.07851	-0.64711	0.02293
